# The structure of the iron-catecholate transporter Fiu suggests substrate import occurs via a 2-step mechanism

**DOI:** 10.1101/763268

**Authors:** Rhys Grinter, Trevor Lithgow

## Abstract

The Ferric Iron Uptake (Fiu) transporter from *Escherichia coli* functions in the transport of iron-catecholate complexes across the bacterial outer membrane, providing the bacterium with iron which is an essential element for growth. Recently, it became clear that Fiu also represents a liability: its activity allows the import of antimicrobial compounds that have evolved to mimic catecholate. In this work we have determined the structure of Fiu and analyzed its function to address how Fiu and related transporters from other bacterial species can bind catecholate in a surface-exposed cavity. In addition, the crystal structure of Fiu reveals the presence of a large, selectively gated cavity in the interior of this transporter. This chamber is large enough to accommodate the Fiu substrate and may act to regulate substrate import. These data provide insight into the mechanism of substrate uptake by Fiu and related transporters identified in *Pseudomonas aeruginosa* and *Acinetobacter baumannii*. As Fiu and its homologues are the targets of substrate mimicking antibiotics, these data will assist in the development of antibiotics that target these receptors for cell entry.
