## Supplemental Table 1 for "The structure of the iron-catecholate transporter Fiu suggests substrate import occurs via a 2-step mechanism"

### Sheet: Sheet1
Hit Number	UniProt_ID	Species of Origin	E-value
1	FIU_ECOLI	Escherichia coli (strain K12)	0
2	W1FVV5_ECOLX	Escherichia coli ISC11	0
3	A0A1V2Z5K6_9ENTR	Leclercia adecarboxylata	0
4	A0A0B5J359_RAOOR	Raoultella ornithinolytica	0
5	A0A085IH79_9ENTR	Kluyvera ascorbata ATCC 33433	0
6	A0A147G482_9GAMM	Pantoea dispersa	0
7	E6WDY1_PANSA	Pantoea sp. (strain At-9b)	0
8	A0A1X1D3X6_9GAMM	Pantoea wallisii	0
9	I0QWQ0_9GAMM	Serratia sp. M24T3	0
10	J2X9A3_KLEPN	Klebsiella pneumoniae subsp. pneumoniae DSM 30104	0
11	A6T7W2_KLEP7	Klebsiella pneumoniae subsp. pneumoniae MGH 78578	0
12	A0A0Q4MGI7_9GAMM	Serratia sp. Leaf50	0
13	A0A071LUY3_9ENTR	Mangrovibacter sp. MFB070	0
14	I2B5U7_SHIBC	Shimwellia blattae DSM 4481 = NBRC 105725	0
15	A0A0U5L197_9GAMM	Erwinia gerundensis	0
16	A0A0J5PMN1_PLUGE	Pluralibacter gergoviae	0
17	A0A0J9BEL4_9BACT	bacteria symbiont BFo2 of Frankliniella occidentalis	0
18	A0A095U814_9GAMM	Tatumella morbirosei	0
19	A0A085JK87_9GAMM	Tatumella ptyseos ATCC 33301	0
20	A0A0L8ETK0_9BURK	Achromobacter sp. DMS1	2e-295
21	A0A1Q8J0Z9_9BURK	Burkholderia sp. SRS-W-2-2016	6.5e-290
22	U3TVZ4_9ENTR	Plautia stali symbiont	2e-287
23	A0A0N0XK71_9NEIS	Amantichitinum ursilacus	4.2e-284
24	A0A157SCI0_9BORD	Bordetella ansorpii	1.9e-282
25	A0A0S1XVG1_9BORD	Bordetella sp. N	6.2e-277
26	A0A081B5R3_9BURK	Acidovorax sp. MR-S7	7e-246
27	D0J898_COMT2	Comamonas testosteroni (strain CNB-2)	3.4e-241
28	A0A1T5FIN7_9GAMM	Luteibacter sp. 22Crub2.1	5.5e-241
29	A0A0Q9PNW2_9GAMM	Rhodanobacter sp. Soil772	3.4e-239
30	A0A023NNA7_9GAMM	Dyella jiangningensis	7.6e-238
31	A0A1V3Q227_9GAMM	Rhodanobacter sp. C03	1e-237
32	A0A1M7FI47_9GAMM	Rhodanobacter sp. OK091	1.2e-236
33	A0A1K1QIW6_9GAMM	Luteibacter sp. UNCMF366Tsu5.1	7.4e-236
34	A0A0A0F6B8_9GAMM	Lysobacter arseniciresistens ZS79	3e-235
35	A6T464_JANMA	Janthinobacterium sp. (strain Marseille)	1.9e-234
36	A0A0G9HCG2_9GAMM	Luteibacter rhizovicinus DSM 16549	5.6e-234
37	I4VN33_9GAMM	Rhodanobacter sp. 115	6.2e-234
38	A0A160N0J2_9GAMM	Dyella thiooxydans	1.3e-233
39	A0A0D0R5Z9_9GAMM	Lysobacter sp. A03	1.4e-233
40	A0A0J8YUD3_9BACT	bacteria symbiont BFo2 of Frankliniella occidentalis	1.5e-232
41	A0A0F3K5D2_9GAMM	Luteibacter yeojuensis	1.2e-231
42	A0A1E4HJ09_9GAMM	Rhodanobacter sp. SCN 67-45	1.9e-231
43	A0A0R0CQ45_9GAMM	Pseudoxanthomonas dokdonensis	2.3e-231
44	A0A0Q9PBX3_9GAMM	Frateuria sp. Soil773	1.9e-230
45	A0A099CVF4_9GAMM	Oleiagrimonas soli	2.6e-228
46	A0A1T4P7Q8_9GAMM	Lysobacter spongiicola DSM 21749	1.7e-227
47	I4VJJ1_9GAMM	Rhodanobacter fulvus Jip2	5.5e-227
48	A0A0R0B1Y3_9GAMM	Stenotrophomonas panacihumi	7.6e-227
49	A0A1V3PWH2_9GAMM	Rhodanobacter sp. B05	1.2e-225
50	A0A126ZHC9_9BURK	Variovorax sp. PAMC 28711	7.8e-225
51	A0A0A0M7V8_9GAMM	Lysobacter defluvii IMMIB APB-9 = DSM 18482	1e-224
52	A0A1E4PUN7_9GAMM	Rhodanobacter sp. SCN 68-63	4.7e-222
53	Q9PFQ8_XYLFA	Xylella fastidiosa (strain 9a5c)	2.6e-219
54	A0A1E4NMQ6_9GAMM	Rhodanobacter sp. SCN 66-43	8.3e-218
55	D0KYA7_HALNC	Halothiobacillus neapolitanus c2	1.1e-217
56	A0A1V3PMZ1_9GAMM	Rhodanobacter sp. C06	2e-217
57	D8J1G7_HERSS	Herbaspirillum seropedicae (strain SmR1)	7.1e-215
58	A0A0R0E059_9GAMM	Stenotrophomonas daejeonensis	2.3e-214
59	Z9JMN7_9GAMM	Xylella taiwanensis	4.5e-214
60	A0A246WUZ1_9BURK	Herbaspirillum sp. HZ10	8.3e-214
61	A0A0G3LNX8_XANCT	Xanthomonas translucens pv. undulosa	1.8e-213
62	A4GAG4_HERAR	Herminiimonas arsenicoxydans	7.9e-213
63	A0A0R0CY83_9GAMM	Stenotrophomonas chelatiphaga	2.4e-212
64	A0A239FL09_9SPHN	Sphingopyxis indica	6.6e-211
65	M5CJK3_STEMA	Stenotrophomonas maltophilia SKK35	8.5e-211
66	A0A109YLN2_9SPHN	Sphingopyxis granuli	2.5e-210
67	A0A1E7RS57_9GAMM	Stenotrophomonas sp. BIIR7	3.2e-210
68	W0V0J3_9BURK	Janthinobacterium agaricidamnosum NBRC 102515 = DSM 9628	6.4e-209
69	J0U681_9BURK	Acidovorax sp. CF316	1.8e-205
70	G7UQS4_PSEUP	Pseudoxanthomonas spadix (strain BD-a59)	2.3e-205
71	F3KSM6_9BURK	Hylemonella gracilis ATCC 19624	2.4e-205
72	A0A098U4R5_9BURK	Massilia sp. JS1662	8e-205
73	W1RZB8_9SPHN	Sphingobium sp. C100	3.8e-204
74	A0A0Q7L6C0_9BURK	Variovorax sp. Root473	1.6e-203
75	A0A0M4DA82_SPHS1	Sphingopyxis sp. (strain 113P3)	6.3e-202
76	A0A0M2WNZ3_9BURK	Janthinobacterium sp. KBS0711	1.3e-201
77	A0A1T5LLP7_9GAMM	Pseudoxanthomonas indica	1.8e-201
78	A0A0Q5CUR0_9BURK	Duganella sp. Leaf126	3.9e-201
79	A0A1S9AFA8_9BURK	Massilia sp. KIM	3.4e-200
80	A0A1M7MIQ7_9BURK	Duganella sacchari	2.1e-198
81	A0A0Q6WWD1_9BURK	Massilia sp. Root351	1.4e-196
82	U2YA36_9SPHN	Novosphingobium tardaugens NBRC 16725	2.2e-196
83	K9DXN3_9BURK	Massilia timonae CCUG 45783	2.3e-196
84	A0A0S4NWL2_9BURK	Janthinobacterium sp. CG23_2	2.7e-195
85	L9PJ57_9BURK	Janthinobacterium sp. HH01	2.8e-192
86	A0A0Q5I7I8_9BURK	Massilia sp. Leaf139	7.8e-189
87	J2TQU3_9BURK	Herbaspirillum sp. CF444	1e-181
88	A2SM88_METPP	Methylibium petroleiphilum PM1	4.7e-173
89	A0A0S9MTS8_9BURK	Pseudorhodoferax sp. Leaf274	7.7e-171
90	A0A0Q5MRH1_9BURK	Acidovorax sp. Leaf160	8.6e-171
91	I3IBY8_9GAMM	Cellvibrio sp. BR	2.1e-170
92	A0A244EHU1_9BURK	Variovorax sp. JS1663	9.2e-169
93	A0A1K2HRW6_9BURK	Chitinimonas taiwanensis DSM 18899	1.6e-167
94	A0A109BL40_9BURK	Variovorax sp. WDL1	7e-167
95	A0A1U9JL24_9NEIS	Aquaspirillum sp. LM1	5.5e-166
96	A0A0Q6M9U8_9BURK	Rhizobacter sp. Root29	6.5e-166
97	A0A1W6L2Z2_9BURK	Rhizobacter gummiphilus	2.9e-165
98	A0A147GW51_9BURK	Pseudacidovorax intermedius	6.3e-165
99	A0A0U4VP37_9GAMM	Rheinheimera sp. F8	3.9e-164
100	A0A1M5KJE0_9BURK	Massilia sp. CF038	2.8e-160
101	A0A1E4NDD1_9PROT	Thiobacillus sp. SCN 65-179	6.1e-160
102	A0A0Q6XCU4_9BURK	Rhizobacter sp. Root1221	1.3e-159
103	Y0KF50_9PROT	Methylophilaceae bacterium 11	2e-159
104	A0A0K1K4U2_9BURK	Massilia sp. NR 4-1	2.6e-159
105	A0A1W9JC07_9PROT	Proteobacteria bacterium ST_bin12	6.9e-158
106	A0A1G3E985_9GAMM	Pseudomonadales bacterium RIFCSPLOWO2_12_59_9	8.6e-158
107	A6T462_JANMA	Janthinobacterium sp. (strain Marseille)	7.1e-157
108	A0A0U3D665_9BURK	Roseateles depolymerans	1.5e-153
109	A0A178GQK3_9GAMM	Acinetobacter sp. SFC	1.3e-152
110	A0A1Y2R6Z1_9BURK	Hydrogenophaga sp. IBVHS1	3e-152
111	Q0C0D0_HYPNA	Hyphomonas neptunium (strain ATCC 15444)	8e-152
112	A0A1F4GA19_9BURK	Burkholderiales bacterium RIFCSPHIGHO2_01_FULL_63_240	1.5e-151
113	A0A1E8E2Z5_9GAMM	Acinetobacter towneri	2e-151
114	A0A241VDY2_9GAMM	Acinetobacter sp. ANC 4218	1.2e-150
115	A0A0M5JLP6_9GAMM	Acinetobacter sp. TTH0-4	1.2e-150
116	N8Q516_9GAMM	Acinetobacter bohemicus ANC 3994	5.1e-150
117	A0A1B7UHE9_9GAMM	Rheinheimera sp. SA_1	4.3e-149
118	I7ZC94_9GAMM	Hydrocarboniphaga effusa AP103	9.4e-149
119	A0A1M5KAM7_9GAMM	Hydrocarboniphaga daqingensis	1.5e-148
120	A0A1C9VE75_9BURK	Hydrogenophaga sp. PBC	6.6e-144
121	V4PCC5_9CAUL	Asticcacaulis sp. AC466	1.5e-142
122	F4QN50_9CAUL	Asticcacaulis biprosthecum C19	2.9e-141
123	A8ESR4_ARCB4	Arcobacter butzleri (strain RM4018)	5.6e-141
124	A0A246J7F0_9BURK	Roseateles aquatilis	5.2e-140
125	A0A0Q8RN09_9BURK	Duganella sp. Root198D2	5.5e-139
126	A0A1A9HQB0_9BURK	Mitsuaria sp. 7	1.4e-138
127	V4RKK6_9CAUL	Asticcacaulis benevestitus DSM 16100 = ATCC BAA-896	8.9e-138
128	A0A0B2B5W7_9ACTN	Mumia flava	1.4e-132
129	A0A107ISZ9_9BURK	Burkholderia ubonensis	3.9e-130
130	B4EN53_BURCJ	Burkholderia cenocepacia J2315	7.7e-130
131	A0A0H3KMW2_BURM1	Burkholderia multivorans ATCC 17616	2.1e-129
132	F0G155_9BURK	Burkholderia sp. TJI49	2.6e-129
133	E8RNR8_ASTEC	Asticcacaulis excentricus CB 48	2.7e-129
134	Q63L07_BURPS	Burkholderia pseudomallei (strain K96243)	3.2e-129
135	A0A225MD89_9BURK	Candidimonas nitroreducens	1.4e-128
136	A0A063BI07_9BURK	Burkholderia sp. lig30	6.5e-128
137	A0A0H4X225_9BORD	Bordetella hinzii	1.2e-127
138	A0A103EK41_9BURK	Burkholderia sp. TSV86	2.5e-126
139	A0A1Q8J0M8_9BURK	Burkholderia sp. SRS-W-2-2016	2.2e-125
140	B9TDR9_RICCO	Ricinus communis	5.2e-124
141	A0A1E3Z8Z5_9BORD	Bordetella sp. SCN 67-23	2.8e-123
142	W8X8Q5_CASDE	Castellaniella defragrans 65Phen	1.8e-122
143	Q46S76_CUPNJ	Ralstonia eutropha JMP134	4.1e-122
144	A0A1A9N1F4_9BURK	Paraburkholderia ginsengiterrae	4.9e-122
145	A0A0A1YF33_9PSED	Pseudomonas taeanensis MS-3	5e-122
146	A0A1V4LPU9_9PSED	Pseudomonas sp. VI4.1	8.3e-122
147	Q1IEH3_PSEE4	Pseudomonas entomophila (strain L48)	1.1e-121
148	A0A1T4XS14_9BACT	Prosthecobacter debontii	2e-121
149	I4N109_9PSED	Pseudomonas sp. M47T1	2.1e-121
150	A0A160FRD7_9BURK	Burkholderia sp. OLGA172	3.2e-121
151	A0A089YVB6_9PSED	Pseudomonas rhizosphaerae	3.2e-121
152	F4GNU7_PUSST	Pusillimonas sp. (strain T7-7)	3.9e-121
153	A0A1B2R5D0_9BORD	Bordetella sp. H567	5.1e-121
154	V4NAS8_9CAUL	Asticcacaulis sp. YBE204	5.3e-121
155	Q13L79_PARXL	Paraburkholderia xenovorans (strain LB400)	1.7e-120
156	J2XZP2_9PSED	Pseudomonas sp. GM78	1.9e-120
157	A0A0D5VMB8_9BURK	Paraburkholderia fungorum	2.2e-120
158	A0A1X7LBK1_9BURK	Paraburkholderia susongensis	2.7e-120
159	A0A010RTL6_PSEFL	Pseudomonas fluorescens HK44	8.6e-120
160	A0A1D2U039_9BACT	Verrucomicrobia bacterium SCN 57-15	3.8e-119
161	A0A0M9GDI6_9PSED	Pseudomonas fuscovaginae	4.2e-119
162	A0A1M5Z0C8_9BURK	Candidimonas bauzanensis	1e-118
163	A0A0D1P4Z4_PSEPU	Pseudomonas putida	2.1e-118
164	I9W863_9RALS	Ralstonia sp. PBA	3.9e-118
165	A0A0C4YW95_9BURK	Cupriavidus basilensis	4.5e-118
166	A0A1W6YP74_9BORD	Bordetella genomosp. 8	6.5e-118
167	A0A1T1I812_9PSED	Pseudomonas sp. MF4836	7.8e-118
168	W0IWA1_9BACT	Opitutaceae bacterium TAV5	8.5e-118
169	Q88PI9_PSEPK	Pseudomonas putida KT2440	1.4e-117
170	A0A0C2ERX5_9PSED	Pseudomonas batumici	1.4e-116
171	K9NFK2_9PSED	Pseudomonas sp. UW4	1.7e-116
172	N2IXV7_9PSED	Pseudomonas sp. HPB0071	2.3e-116
173	A0A1V9URB4_9PSED	Pseudomonas sp. Bc-h	2.8e-116
174	BFRD_BORPE	Bordetella pertussis Tohama I	4.9e-116
175	W8RE28_PSEST	Pseudomonas stutzeri	1.9e-115
176	A0A0C4YQN3_9BURK	Cupriavidus basilensis	1.9e-115
177	J2N4K3_9PSED	Pseudomonas chlororaphis subsp. aureofaciens 30-84	2.6e-115
178	M5QI16_9PSED	Pseudomonas sp. Lz4W	7.1e-115
179	A4VI92_PSEU5	Pseudomonas stutzeri (strain A1501)	1.1e-114
180	Q4KID7_PSEF5	Pseudomonas protegens Pf-5	1.2e-114
181	M4WS49_9PSED	Pseudomonas sp. ATCC 13867	3.6e-114
182	A0A1E5XEQ6_9PSED	Pseudomonas sp. J237	1e-113
183	A0A177R904_9BACT	Verrucomicrobiaceae bacterium SCGC AG-212-N21	1.6e-113
184	D0J1A0_COMT2	Comamonas testosteroni (strain CNB-2)	3.7e-113
185	A0A077FHE1_9PSED	Pseudomonas alkylphenolica	4e-113
186	G3XCY8_PSEAE	Pseudomonas aeruginosa PAO1	4.8e-113
187	W9T7K7_9PSED	Pseudomonas sp. BAY1663	5.9e-113
188	A0A1X0N1U0_9PSED	Pseudomonas floridae	6.5e-113
189	L1M1G5_PSEPU	Pseudomonas putida CSV86	1.6e-112
190	A0A176VBW8_9PSED	Pseudomonas brenneri	3.1e-112
191	A0A024HLV4_PSEKB	Pseudomonas knackmussii B13	9.1e-112
192	A5WFM4_PSYWF	Psychrobacter sp. (strain PRwf-1)	1e-111
193	B2UD85_RALPJ	Ralstonia pickettii (strain 12J)	1e-111
194	A0A098T6M3_9PSED	Pseudomonas lutea	1.4e-111
195	A0A1U9K1H4_9BURK	Paenalcaligenes hominis	4.3e-111
196	A0A1B3LPF4_9PROT	Methyloversatilis sp. RAC08	6.5e-111
197	A0A0T6UYJ8_9PSED	Pseudomonas sp. TTU2014-080ASC	8.4e-111
198	F5SZE3_9GAMM	Methylophaga aminisulfidivorans MP	1.1e-110
199	A0A0A1VIE9_9BURK	Acidovorax sp. MR-S7	2.5e-110
200	A4XQF7_PSEMY	Pseudomonas mendocina (strain ymp)	2.6e-110
201	A0A1W1X9T2_9NEIS	Andreprevotia lacus DSM 23236	5.5e-110
202	A0A1D9H5Y9_9BURK	Cupriavidus sp. USMAA2-4	5.7e-110
203	E3HS19_ACHXA	Achromobacter xylosoxidans (strain A8)	1.3e-109
204	A4XQF4_PSEMY	Pseudomonas mendocina (strain ymp)	2.7e-109
205	A0A101DAT7_9PSED	Pseudomonas sp. 63_8	3.7e-109
206	A0A1M6A712_9BURK	Candidimonas bauzanensis	4.4e-109
207	F7T390_9BURK	Achromobacter insuavis AXX-A	4.4e-109
208	A0A0D1LGY3_PSEPU	Pseudomonas putida	5.9e-109
209	W0PG78_9BURK	Advenella mimigardefordensis DPN7	7.8e-109
210	A0A1G9V5Y6_9PSED	Pseudomonas balearica DSM 6083	8.9e-109
211	A0A0Q7DQ97_9CAUL	Phenylobacterium sp. Root1277	1.4e-108
212	L8MFU6_PSEPS	Pseudomonas pseudoalcaligenes KF707 = NBRC 110670	2.2e-108
213	D4X8X8_9BURK	Achromobacter piechaudii ATCC 43553	2.8e-108
214	A9II37_BORPD	Bordetella petrii DSM 12804	3e-108
215	Q7VZP0_BORPE	Bordetella pertussis Tohama I	3.2e-108
216	A0A0W0Q7L0_PSEFL	Pseudomonas fluorescens ABAC62	3.2e-108
217	U2B899_9PSED	Pseudomonas sp. EGD-AK9	3.3e-108
218	A0A1X7NGR5_AZOLI	Azospirillum lipoferum	4e-108
219	A0A0U4VX94_9PSED	Pseudomonas oryzihabitans	1.2e-107
220	A0A085VRF6_PSESX	Pseudomonas syringae	1.7e-107
221	A9BUB5_DELAS	Delftia acidovorans SPH-1	2e-107
222	F5R8Z2_METUF	Methyloversatilis universalis FAM5	2.1e-107
223	A0A1D2TPU7_9CAUL	Phenylobacterium sp. SCN 69-14	2.2e-107
224	A0A1M6P581_9BACT	Rubritalea squalenifaciens DSM 18772	2.5e-107
225	A0A1W6YXZ1_9BORD	Bordetella genomosp. 9	3.2e-107
226	A0A077LR59_9PSED	Pseudomonas sp. StFLB209	5.5e-107
227	A0A1G3E3G6_9GAMM	Pseudomonadales bacterium RIFCSPHIGHO2_02_FULL_60_43	1.2e-106
228	J4PE01_9BURK	Achromobacter piechaudii HLE	1.3e-106
229	F4GT76_PUSST	Pusillimonas sp. (strain T7-7)	1.6e-106
230	A0A096AHZ0_9BURK	Oligella urethralis DNF00040	1.7e-106
231	A0A077FFF8_9PSED	Pseudomonas alkylphenolica	1.8e-106
232	A0A0A1FA60_9BURK	Collimonas arenae	4.6e-106
233	A0A078LT62_9PSED	Pseudomonas saudiphocaensis	5.8e-106
234	A0A1Y3NWB1_9PSED	Pseudomonas caspiana	6.1e-106
235	A0A0B2BDW1_9ACTN	Mumia flava	9.2e-106
236	N6YZ66_9RHOO	Thauera linaloolentis 47Lol = DSM 12138	1.5e-105
237	Q4KGT7_PSEF5	Pseudomonas protegens Pf-5	1.8e-105
238	A0A0Q5HRT6_9BURK	Massilia sp. Leaf139	2.2e-105
239	A0A1T1HMD7_9PSED	Pseudomonas sp. MF4836	2.8e-105
240	A0A1Q4F8B6_9GAMM	Xanthomonadales bacterium 63-13	3e-105
241	B4EGU2_BURCJ	Burkholderia cenocepacia J2315	3.4e-105
242	A0A193GC10_9BORD	Bordetella flabilis	4e-105
243	A7HQ16_PARL1	Parvibaculum lavamentivorans DS-1	4.3e-105
244	G8QFI8_DECSP	Dechlorosoma suillum PS	5.5e-105
245	A0A014NMQ7_9BURK	Comamonas aquatica DA1877	6.9e-105
246	A0A0Q8QF75_9BURK	Duganella sp. Root198D2	1.9e-104
247	A4JMT8_BURVG	Burkholderia vietnamiensis G4	2.4e-104
248	S6AFR3_PSERE	Pseudomonas resinovorans NBRC 106553	3.3e-104
249	A0A086WAK6_9BURK	Massilia sp. BSC265	4.4e-104
250	T0GK09_9SPHN	Sphingobium baderi LL03	4.5e-104
251	A0A089YVR7_9PSED	Pseudomonas rhizosphaerae	4.8e-104
252	A0A1M7HRI4_9GAMM	Halomonas subglaciescola	5.4e-104
253	A0A0W7Z077_9BURK	Acidovorax sp. 12322-1	5.4e-104
254	A0A0D6SQE5_9PSED	Pseudomonas sp. FeS53a	1.1e-103
255	B4RDA3_PHEZH	Phenylobacterium zucineum (strain HLK1)	2.3e-103
256	A0A1G3E3I4_9GAMM	Pseudomonadales bacterium RIFCSPHIGHO2_02_FULL_60_43	5.5e-103
257	A0A0Q4QA60_9GAMM	Stenotrophomonas sp. Leaf70	5.6e-103
258	A0A0K1K337_9BURK	Massilia sp. NR 4-1	9.4e-103
259	A0A1E4MQ05_9GAMM	Rhodanobacter sp. SCN 69-32	2e-102
260	A0A0R0CL62_9GAMM	Stenotrophomonas terrae	2.2e-102
261	A0A0C4YNU8_9BURK	Cupriavidus basilensis	3.4e-102
262	A0A0U1Q0D2_9BURK	Lampropedia cohaerens	4.1e-102
263	J2YFW8_9PSED	Pseudomonas chlororaphis subsp. aureofaciens 30-84	4.6e-102
264	B0T178_CAUSK	Caulobacter sp. (strain K31)	8.3e-102
265	A0A1G2WEH0_9CAUL	Phenylobacterium sp. RIFCSPHIGHO2_01_FULL_70_10	1e-101
266	I9BTZ8_9RALS	Ralstonia sp. PBA	1.3e-101
267	C1DQ08_AZOVD	Azotobacter vinelandii DJ	4.5e-101
268	Q21GV9_SACD2	Saccharophagus degradans 2-40	4.7e-101
269	A0A0V2F952_CAUVI	Caulobacter vibrioides	6e-101
270	U1XVH1_9BURK	Alcaligenes sp. EGD-AK7	6.5e-101
271	F0FWL4_9BURK	Burkholderia sp. TJI49	7.8e-101
272	A9HEU6_GLUDA	Gluconacetobacter diazotrophicus PA1 5	1.5e-100
273	A0A0N0JFK0_9SPHN	Novosphingobium sp. AAP1	4.2e-100
274	A0A063BFG7_9BURK	Burkholderia sp. lig30	4.5e-100
275	I4MZ99_9PSED	Pseudomonas sp. M47T1	5.2e-100
276	A0A1E4GSE6_9CAUL	Phenylobacterium sp. SCN 70-31	5.7e-100
277	A0A0P0NV97_9CAUL	Caulobacter henricii	6.5e-100
278	C1DQ18_AZOVD	Azotobacter vinelandii DJ	1.2e-99
279	S6ACT7_PSERE	Pseudomonas resinovorans NBRC 106553	1.3e-99
280	A0A0J5QDS8_9RHOB	Puniceibacterium sp. IMCC21224	1.9e-99
281	A0A0Q7SKF9_9CAUL	Brevundimonas sp. Root1423	2.3e-99
282	W0PJ21_9BURK	Advenella mimigardefordensis DPN7	2.8e-99
283	J2P8L5_9SPHN	Novosphingobium sp. AP12	3.7e-99
284	A0A0Q7SZ27_9CAUL	Brevundimonas sp. Root1423	4.2e-99
285	A0A1E4JBE6_9SPHN	Sphingomonas sp. SCN 67-18	5.6e-99
286	E3HKM3_ACHXA	Achromobacter xylosoxidans (strain A8)	6.9e-99
287	F2LKV8_BURGS	Burkholderia gladioli BSR3	7.1e-99
288	Q6FEQ0_ACIAD	Acinetobacter sp. ADP1	8.7e-99
289	Q9I422_PSEAE	Pseudomonas aeruginosa PAO1	9.2e-99
290	F4QX97_BREDA	Brevundimonas diminuta ATCC 11568	1.3e-98
291	Q1LEE7_CUPMC	Cupriavidus metallidurans CH34	1.6e-98
292	A0A178GQU8_9GAMM	Acinetobacter sp. SFC	1.7e-98
293	A0A0D1AMM0_9SPHN	Novosphingobium sp. P6W	1.8e-98
294	A0A158J8C2_9BURK	Caballeronia humi	2.5e-98
295	A0A0D6SQQ1_9PSED	Pseudomonas sp. FeS53a	2.7e-98
296	H8L486_FRAAD	Frateuria aurantia DSM 6220	3.3e-98
297	A0A0F7M7H1_9GAMM	Spongiibacter sp. IMCC21906	3.3e-98
298	S3NPN5_9GAMM	Acinetobacter rudis CIP 110305	3.4e-98
299	L8MJ02_PSEPS	Pseudomonas pseudoalcaligenes KF707 = NBRC 110670	4.1e-98
300	A0A0F3K2B9_9NEIS	Aquitalea magnusonii	4.1e-98
301	A0A1M2ZU88_9BRAD	Afipia sp. 62-7	7.8e-98
302	A0A0Q5V3Q3_9CAUL	Brevundimonas sp. Leaf363	1.2e-97
303	A0A1Y0KW70_9PSED	Pseudomonas sp. M30-35	1.8e-97
304	A0A241VDN9_9GAMM	Acinetobacter sp. ANC 4218	2e-97
305	A0A1A5XMB9_9BURK	Paraburkholderia tropica	2.4e-97
306	A9BZM7_DELAS	Delftia acidovorans SPH-1	6.4e-97
307	Q82WF0_NITEU	Nitrosomonas europaea ATCC 19718	9.6e-97
308	A0A172YLP2_9GAMM	Acinetobacter sp. NCu2D-2	1e-96
309	A0A0Q7DZR3_9CAUL	Brevundimonas sp. Root1279	1.7e-96
310	A0A1D8YCM3_9GAMM	Stenotrophomonas sp. LM091	2.4e-96
311	A0A1G3CVR3_9GAMM	Pseudomonadales bacterium GWC1_66_9	2.5e-96
312	S6AVD5_PSERE	Pseudomonas resinovorans NBRC 106553	2.7e-96
313	C6RT15_ACIRA	Acinetobacter radioresistens SK82	2.7e-96
314	A0A145WTX2_9GAMM	Acinetobacter sp. TGL-Y2	2.8e-96
315	K2K0L4_9GAMM	Gallaecimonas xiamenensis 3-C-1	3e-96
316	A0A1F8IMP1_9PROT	Caulobacterales bacterium RIFOXYB1_FULL_67_16	3.9e-96
317	A0A1W6LDY8_9BURK	Rhizobacter gummiphilus	5.5e-96
318	A0A0E3UMC6_9GAMM	Pseudoxanthomonas suwonensis	1e-95
319	G6EK54_9SPHN	Novosphingobium pentaromativorans US6-1	1e-95
320	C6XP25_HIRBI	Hirschia baltica ATCC 49814	1.1e-95
321	D5VDM4_CAUST	Caulobacter segnis ATCC 21756	1.1e-95
322	F6IKR9_9SPHN	Novosphingobium sp. PP1Y	2.3e-95
323	A0A1F8HZP9_9PROT	Caulobacterales bacterium RIFCSPHIGHO2_01_FULL_70_19	4e-95
324	Q13GY8_PARXL	Paraburkholderia xenovorans (strain LB400)	4.3e-95
325	A0A059FS54_9RHOB	Hyphomonas johnsonii MHS-2	9.7e-95
326	A0A1Q4DF57_9RHIZ	Rhizobiales bacterium 64-17	1.1e-94
327	A0A0A6QBX6_9BURK	Paraburkholderia sacchari	1.8e-94
328	N2JS10_9PSED	Pseudomonas sp. HPB0071	1.9e-94
329	A0A1Q4BJA0_9RHIZ	Rhizobiales bacterium 62-17	2.6e-94
330	G6EEG1_9SPHN	Novosphingobium pentaromativorans US6-1	4.1e-94
331	A0A098UB91_9BURK	Massilia sp. JS1662	4.4e-94
332	Q9AC38_CAUCR	Caulobacter crescentus CB15	6.7e-94
333	A0A0N1LNE1_9PROT	alpha proteobacterium AAP38	2.7e-93
334	A0A1E4JC84_9SPHN	Sphingomonas sp. SCN 67-18	3.1e-93
335	A0A0F5K5Q8_9BURK	Robbsia andropogonis	3.3e-93
336	D0SD00_ACIJO	Acinetobacter johnsonii SH046	3.4e-93
337	A0A0M3RLA0_9GAMM	Acinetobacter sp. TTH0-4	3.5e-93
338	A0A0J1DDU9_9BURK	Massilia sp. WF1	3.7e-93
339	A0A108U7S1_9GAMM	Lysobacter capsici AZ78	4e-93
340	A0A246WSX5_9BURK	Herbaspirillum sp. HZ10	4.1e-93
341	A0A1E4JHN3_9SPHN	Sphingomonas sp. SCN 67-18	1.4e-92
342	J8VS02_9SPHN	Sphingomonas sp. LH128	2.5e-92
343	A0A0A1VM80_9BURK	Acidovorax sp. MR-S7	3.1e-92
344	A0A167GWA2_9GAMM	Dokdonella koreensis DS-123	4.5e-92
345	U3TTP8_9ENTR	Plautia stali symbiont	6.5e-92
346	F0GFD6_9BURK	Burkholderia sp. TJI49	6.7e-92
347	A0A0B1YQN7_9BURK	Burkholderia sp. A9	7.5e-92
348	A0A163C363_9NEIS	Crenobacter luteus	8.7e-92
349	G1XVE4_9PROT	Nitrospirillum amazonense Y2	9.1e-92
350	A0A1Q3N817_9GAMM	Acinetobacter sp. 38-8	9.5e-92
351	A0A1A9T2P7_9PROT	Methylovorus sp. MM1	1.4e-91
352	A0A0Q8R1U5_9SPHN	Sphingomonas sp. Root720	1.5e-91
353	D9QNT6_BRESC	Brevundimonas subvibrioides ATCC 15264	1.7e-91
354	I4N8I7_9PSED	Pseudomonas sp. M47T1	2.8e-91
355	A0A0S2G3T1_9GAMM	Lysobacter gummosus	3.2e-91
356	A0A158EJH4_9BURK	Caballeronia calidae	4e-91
357	A0A241VXB6_9GAMM	Acinetobacter sp. ANC 4558	6.1e-91
358	A0A1M3PPV2_9SPHN	Sphingobium sp. 66-54	6.6e-91
359	A0A0N9V573_9GAMM	Acinetobacter equi	7e-91
360	A0A0S3EV52_9SPHN	Sphingobium baderi	8.5e-91
361	A0A109BAY3_HYPSL	Hyphomicrobium sulfonivorans	1.1e-90
362	I4N8L6_9PSED	Pseudomonas sp. M47T1	1.7e-90
363	A0A1E4K699_9GAMM	Xanthomonadaceae bacterium SCN 69-320	2.8e-90
364	Q8EAI8_SHEON	Shewanella oneidensis (strain MR-1)	3.7e-90
365	A0A097EFZ2_9SPHN	Sphingomonas taxi	4.8e-90
366	H8L0J6_FRAAD	Frateuria aurantia DSM 6220	4.8e-90
367	A5VDK4_SPHWW	Sphingomonas wittichii RW1	1.2e-89
368	A0A0Q9EWW7_9GAMM	Lysobacter sp. Root96	1.4e-89
369	D8IVP0_HERSS	Herbaspirillum seropedicae (strain SmR1)	1.7e-89
370	A0A094JW15_9GAMM	Shewanella mangrovi	2.2e-89
371	A0A0D2TBU1_9PROT	Skermanella aerolata KACC 11604	2.4e-89
372	N8SCE4_ACIGI	Acinetobacter guillouiae CIP 63.46	2.4e-89
373	A0A0S2F8C6_9GAMM	Lysobacter antibioticus	2.7e-89
374	A0A241WKM4_9GAMM	Acinetobacter sp. ANC 3832	3.2e-89
375	A0A1X9YEP5_9SPHN	Sphingomonas sp. KC8	3.6e-89
376	A0A0F3K7T4_9GAMM	Luteibacter yeojuensis	9e-89
377	N8NV78_9GAMM	Acinetobacter bohemicus ANC 3994	9e-89
378	A0A241W7M8_9GAMM	Acinetobacter sp. ANC 3813	1.1e-88
379	A0A1H2EBG5_9BACT	Verrucomicrobiaceae bacterium GAS474	2.5e-88
380	Q3SUS5_NITWN	Nitrobacter winogradskyi Nb-255	3.5e-88
381	A0A0H3KGD4_BURM1	Burkholderia multivorans ATCC 17616	5e-88
382	Q1GYV2_METFK	Methylobacillus flagellatus KT	5.9e-88
383	F7T846_9BURK	Achromobacter insuavis AXX-A	1e-87
384	I3ZKA5_TERRK	Terriglobus roseus DSM 18391	1.5e-87
385	C1AAH2_GEMAT	Gemmatimonas aurantiaca T-27	1.8e-87
386	A0A151Y4Q3_9GAMM	Acinetobacter sp. ANC 4149	1.8e-87
387	J2D780_9SPHN	Sphingobium sp. AP49	1.9e-87
388	H2FUZ8_OCESG	Oceanimonas sp. (strain GK1)	3.2e-87
389	A0A1C3CZW6_9GAMM	Acinetobacter celticus	3.4e-87
390	A0A1K1MQ21_9PROT	Nitrosovibrio sp. Nv17	3.4e-87
391	A0A0S2DDI2_LYSEN	Lysobacter enzymogenes	4.7e-87
392	A0A196NEU1_9SPHN	Sphingomonas sp. TDK1	4.8e-87
393	A0A1B2M1I7_9GAMM	Acinetobacter larvae	6.3e-87
394	A0A245ZNF8_9SPHN	Sphingomonas dokdonensis	8.2e-87
395	A0A0F3L4E4_9CAUL	Brevundimonas sp. KM4	1e-86
396	A0A1M3DHP6_9SPHN	Sphingomonas sp. 67-36	1.1e-86
397	N8W623_9GAMM	Acinetobacter sp. CIP 102637	1.7e-86
398	A0A1Q4DU45_9SPHN	Sphingomonas sp. 67-41	5.3e-86
399	A0A148KNV3_9ALTE	Paraglaciecola sp. S66	5.4e-86
400	W1DUK9_KLEPN	Klebsiella pneumoniae IS43	6e-86
401	W1HPA5_KLEPN	Klebsiella pneumoniae IS39	6e-86
402	W1G7D1_KLEPN	Klebsiella pneumoniae ISC21	6e-86
403	A0A0Q7YJS6_9SPHN	Sphingopyxis sp. Root1497	7.5e-86
404	A0A241W1J6_9GAMM	Acinetobacter sp. ANC 4558	8.1e-86
405	A0A031LTM6_9GAMM	Acinetobacter sp. Ver3	9.2e-86
406	B0VL48_ACIBS	Acinetobacter baumannii (strain SDF)	9.9e-86
407	I3CCD1_9GAMM	Beggiatoa alba B18LD	1.1e-85
408	A0A0Q8FD54_9GAMM	Pseudoxanthomonas sp. Root65	1.5e-85
409	A0A0Q8QJ84_9SPHN	Sphingomonas sp. Root710	2e-85
410	A0A1E7R174_9GAMM	Acinetobacter qingfengensis	3.8e-85
411	W1DZ06_KLEPN	Klebsiella pneumoniae IS46	4.8e-85
412	R9AQY9_9GAMM	Acinetobacter tandoii DSM 14970 = CIP 107469	4.9e-85
413	V2UUR4_9GAMM	Acinetobacter brisouii CIP 110357	6.6e-85
414	W9H2M2_9PROT	Skermanella stibiiresistens SB22	1.5e-84
415	T0HIP5_9SPHN	Sphingobium baderi LL03	1.9e-84
416	A0A0P6WJW2_9SPHN	Erythrobacter sp. SG61-1L	2.5e-84
417	A0A1Q3MDT2_9SPHN	Altererythrobacter sp. 66-12	6.5e-84
418	A0A1M2ZIT9_9SPHN	Sphingomonas sp. 66-10	8.3e-84
419	V5SBC1_9RHIZ	Hyphomicrobium nitrativorans NL23	1.1e-83
420	A0A1E4N399_9SPHN	Novosphingobium sp. SCN 63-17	1.6e-83
421	A0A0F3IPT0_9PROT	Elstera litoralis	2.5e-83
422	A4CDZ5_9GAMM	Pseudoalteromonas tunicata D2	3.6e-83
423	A0A1S8CW35_9GAMM	Alkanindiges sp. H1	4.6e-83
424	A0A245ZLY9_9SPHN	Sphingomonas mucosissima	5.8e-83
425	A0A091BKI7_9GAMM	Arenimonas malthae CC-JY-1	6.7e-83
426	A0A127F121_9RHIZ	Rhodoplanes sp. Z2-YC6860	7.3e-83
427	A0A1D9BGV3_9NEIS	Jeongeupia sp. USM3	1.1e-82
428	A0A0W1QM01_9SPHN	Sphingomonas sp. WG	1.2e-82
429	J4YY15_9BURK	Achromobacter piechaudii HLE	1.6e-82
430	Q1QHD1_NITHX	Nitrobacter hamburgensis X14	2e-82
431	A0A124JZ95_9SPHN	Novosphingobium sp. Fuku2-ISO-50	3.4e-82
432	A0A0F7KSJ7_9SPHN	Altererythrobacter atlanticus	4.1e-82
433	Q2L2D6_BORA1	Bordetella avium (strain 197N)	7.5e-82
434	W3RP52_9BRAD	Afipia sp. P52-10	8.7e-82
435	A0A1A5X1K3_9BURK	Paraburkholderia tropica	1.1e-81
436	N8ZTX1_9GAMM	Acinetobacter gerneri DSM 14967 = CIP 107464	1.3e-81
437	A0A139SXE7_9GAMM	Ventosimonas gracilis	1.3e-81
438	A0A0Q6ZDA1_9BRAD	Afipia sp. Root123D2	1.6e-81
439	A0A0Q7PIX5_9GAMM	Lysobacter sp. Root494	1.9e-81
440	H8MU77_CORCM	Corallococcus coralloides DSM 2259	2.4e-81
441	A0A0N0E640_9PSED	Pseudomonas fuscovaginae	2.5e-81
442	W9V4X9_9GAMM	Nitrincola nitratireducens	2.8e-81
443	A0A1B3Z8W4_9SPHN	Sphingomonas panacis	3.8e-81
444	A0A1U9JMI1_9NEIS	Aquaspirillum sp. LM1	3.9e-81
445	A3WTD9_9BRAD	Nitrobacter sp. Nb-311A	4.3e-81
446	M4S2W1_9SPHN	Sphingomonas sp. MM-1	6.4e-81
447	Q1GXG3_METFK	Methylobacillus flagellatus KT	9.7e-81
448	G9ZY67_9PROT	Acetobacteraceae bacterium AT-5844	1.2e-80
449	A0A1M3P5W9_9SPHN	Sphingobium sp. 66-54	2.5e-80
450	L7UFQ1_MYXSD	Myxococcus stipitatus DSM 14675	3.2e-80
451	A0A1V2GWD7_9PROT	Roseomonas sp. M3	3.6e-80
452	A0A0H3KP07_BURM1	Burkholderia multivorans ATCC 17616	4.5e-80
453	A0A1B3ZAP3_9SPHN	Sphingomonas panacis	4.9e-80
454	A0A157RSE7_9BORD	Bordetella trematum	8.1e-80
455	A0A091AWQ0_9GAMM	Arenimonas oryziterrae DSM 21050 = YC6267	8.2e-80
456	A0A1M6MHZ8_9PROT	Roseomonas rosea	9.8e-80
457	A0A1G7LE58_9BACT	Terriglobus roseus	2e-79
458	A0A0H4W6L8_9BORD	Bordetella hinzii	2.2e-79
459	C1DC73_LARHH	Laribacter hongkongensis (strain HLHK9)	2.3e-79
460	A0A069PNP0_9BURK	Caballeronia glathei	3.6e-79
461	W0V0L3_9BURK	Janthinobacterium agaricidamnosum NBRC 102515 = DSM 9628	3.7e-79
462	A0A0G3A7X8_9DELT	Archangium gephyra	7.4e-79
463	A0A0Q6KF02_9BRAD	Bosea sp. Leaf344	9.9e-79
464	A0A1E4GT67_9CAUL	Phenylobacterium sp. SCN 70-31	1.2e-78
465	I3BQE0_THINJ	Thiothrix nivea DSM 5205	1.6e-78
466	J8SL06_9SPHN	Sphingomonas sp. LH128	2e-78
467	A0A1L4A078_9SPHN	Sphingomonas sp. JJ-A5	2.2e-78
468	A0A1E4N1L3_9SPHN	Novosphingobium sp. SCN 63-17	2.2e-78
469	A0A0U1Q3B8_9BURK	Lampropedia cohaerens	2.2e-78
470	A0A0A6CVH4_9SPHN	Sphingomonas sp. Ant20	2.4e-78
471	A0A0J5G9J6_9NEIS	Vogesella sp. EB	2.6e-78
472	A0A120IHE2_9BURK	Janthinobacterium sp. B9-8	2.7e-78
473	V2TRU9_9GAMM	Acinetobacter nectaris CIP 110549	3.7e-78
474	A0A0L0M2N6_9BURK	Candidatus Burkholderia verschuerenii	4.4e-78
475	F7QIH9_9BRAD	Bradyrhizobiaceae bacterium SG-6C	4.7e-78
476	A0A126RQS1_9SPHN	Sphingobium sp. TKS	5.4e-78
477	A0A0Q4M363_9SPHN	Sphingomonas sp. Leaf42	8.4e-78
478	A0A0S9CHA9_9SPHN	Sphingomonas sp. Leaf231	2.1e-77
479	A0A1Y6HKR5_9XANT	Xanthomonas fragariae	2.1e-77
480	G2IPE9_9SPHN	Sphingobium sp. SYK-6	2.5e-77
481	A0A239EGS1_9SPHN	Sphingomonas laterariae	2.8e-77
482	R4WZV8_9BURK	Burkholderia sp. RPE64	2.9e-77
483	A0A158AQT6_9BURK	Caballeronia calidae	2.9e-77
484	A0A0D1B466_9SPHN	Novosphingobium sp. P6W	4.5e-77
485	A0A0M3ATM5_9SPHN	Sphingobium chungbukense	5.1e-77
486	L1LRQ7_PSEPU	Pseudomonas putida CSV86	5.5e-77
487	K0D7P3_ALTMS	Alteromonas macleodii str. 'Black Sea 11'	6.4e-77
488	N1MGF4_9SPHN	Sphingobium japonicum BiD32	7.6e-77
489	A0A158FU95_9BURK	Caballeronia peredens	8.9e-77
490	A0A1F4JWG6_9BURK	Burkholderiales bacterium RIFCSPLOWO2_02_FULL_57_36	1.2e-76
491	A0A158EZ71_9BURK	Caballeronia telluris	1.9e-76
492	A0A0C2C6S8_9BURK	Burkholderia sp. MR1	2.6e-76
493	A0A0D5VGY3_9BURK	Paraburkholderia fungorum	2.7e-76
494	A0A091B467_9GAMM	Arenimonas metalli CF5-1	4.1e-76
495	A0A158JGR4_9BURK	Caballeronia udeis	4.4e-76
496	A0A0Q5R091_9SPHN	Sphingomonas sp. Leaf357	4.7e-76
497	A0A0W1G5I4_9SPHN	Sphingopyxis sp. H071	4.8e-76
498	A0A013VFA6_9SPHN	Sphingobium sp. Ant17	5.1e-76
499	A0A0Q5P611_9BURK	Burkholderia sp. Leaf177	5.9e-76
500	A0A1L6I7H2_9BURK	Paraburkholderia sp. SOS3	6.7e-76
501	F1VYF0_9BURK	Oxalobacteraceae bacterium IMCC9480	7.3e-76
502	A0A1M3CLC7_9BRAD	Nitrobacter sp. 62-23	8.9e-76
