## Supplemental Table 2 for "The structure of the iron-catecholate transporter Fiu suggests substrate import occurs via a 2-step mechanism"

### Sheet: Sheet1
	P. dispersa	P. wallisii	P. sp. (strain At-9b)	M. sp. MFB070	K. pneumoniae DSM 30104	P. gergoviae	E. coli (strain K12)	E. coli ISC11	L. adecarboxylata	R. ornithinolytica	K. ascorbata ATCC 33433	S. blattae DSM 4481	S. sp. M24T3	S.sp. Leaf50	E. gerundensis
Pantoea dispersa	100	94	91	86	85	80	79	79	80	80	76	74	78	79	81
Pantoea wallisii	94	100	88	84	84	79	78	78	78	78	74	73	77	78	80
Pantoea sp. (strain At-9b)	91	88	100	86	84	79	79	80	80	81	78	74	78	80	78
Mangrovibacter sp. MFB070	86	84	86	100	83	80	77	79	80	79	76	72	78	79	78
Klebsiella pneumoniae DSM 30104	85	84	84	83	100	79	77	76	78	77	75	72	75	77	77
Pluralibacter gergoviae	80	79	79	80	79	100	74	73	74	73	71	69	72	73	74
Escherichia coli (strain K12)	79	78	79	77	77	74	100	89	86	83	82	77	77	77	78
Escherichia coli ISC11	79	78	80	79	76	73	89	100	87	86	84	76	80	78	79
Leclercia adecarboxylata	80	78	80	80	78	74	86	87	100	85	82	75	77	78	79
Raoultella ornithinolytica	80	78	81	79	77	73	83	86	85	100	83	77	78	79	80
Kluyvera ascorbata ATCC 33433	76	74	78	76	75	71	82	84	82	83	100	74	78	78	75
Shimwellia blattae DSM 4481	74	73	74	72	72	69	77	76	75	77	74	100	73	72	73
Serratia sp. M24T3	78	77	78	78	75	72	77	80	77	78	78	73	100	86	77
Serratia sp. Leaf50	79	78	80	79	77	73	77	78	78	79	78	72	86	100	78
Erwinia gerundensis	81	80	78	78	77	74	78	79	79	80	75	73	77	78	100
