## Supplemental Table 3 for "The structure of the iron-catecholate transporter Fiu suggests substrate import occurs via a 2-step mechanism"

### Sheet: Sheet2
	Open State	Closed State
	1	1	2
Data Collectiona
Space Group	C222(1)	C2(1)	P1
Cell Dimensions
a, b, c (Å)	107.93, 148.94, 105.06	191.43, 75.67, 136.87	81.67, 133.16, 135.10
α, β, γ (°)	90, 90 , 90	90, 91.89, 90	101.5, 107.42, 92.88
Wavelength	0.976	0.976	0.976
Resolution (Å)	48.00-2.10 (2.16-2.10)	49.34-2.50 (2.56-2.50)	50.31-2.9 (2.95-2.90)
Rmerge	0.152 (0.886)	0.156 (1.026)	0.222 (1.120)
Rpim	0.058 (0.349)	0.111 (0.740)	0.151 (0.802)
I/s(I)	10.5 (2.4)	5.4 (1.1)	3.6 (1.1)
CC1/2	0.997 (0.811)	0.988 (0.536)	0.963 (0.491)
Completeness (%)	100.0 (100.0)	100.0 (100.0)	99.0 (98.5)
Redundancy	7.7 (7.4)	3.6 (3.5)	3.7 (3.7)
Reflections	49686 (4026)	68066 (4595)	116009 (5714)
Refinement statistics
Rwork/Rfree	17.4/22.0	19.9/25.9	21.8/26.9
No. atoms
Protein	5025	10823	21644
Ligand / ions	146	235	40
R.m.s deviations
Bond lengths (Å)	0.007	0.007	0.008
Bond angles (°)	0.817	0.999	1.09
PDB ID	6BPN	6BPM	6BPO
a Values in parentheses are for highest-resolution shell.
Data from one crystal was collected for each structure
