## Supplemental Table 4 for "The structure of the iron-catecholate transporter Fiu suggests substrate import occurs via a 2-step mechanism"

### Sheet: Docking Stats Table
Mode	Affinity (kcal/mol)	Distance from RMSD l.b.	Best Mode RMSD u.b.
Box 1
1	-10.6	0	0
2	-10	5.08	8.56
3	-9.8	15.87	18.46
4	-9.7	2.51	7.08
5	-9.7	2.49	2.9
6	-9.7	1.75	5.92
7	-9.6	2.78	6.48
8	-9.6	2.45	7.08
9	-9.6	1.35	6.91
Box 1
1	-9.8	0	0
2	-9	5.96	11.28
3	-9	1.39	6.35
4	-9	11.14	15.41
5	-8.9	1.99	2.54
6	-8.9	2.66	6.46
7	-8.9	2.33	6.83
8	-8.8	2	2.41
9	-8.8	1.95	6.03
