## Supplemental Table 5 for "The structure of the iron-catecholate transporter Fiu suggests substrate import occurs via a 2-step mechanism"

### Sheet: Sheet1
PDB Code	Organism	Receptor	Substrate
1BY5	E. coli	FhuA	Ferrichrome
1KMP	E. coli	FecA	Ferric Citrate
1NQH	E. coli	BtuB	Cyanocobalamin (Vitamin B12)
3QLB	Pseudomonas fluorescens	FptA	Ferri-enantiopyochelin
2IAH	Pseudomonas aeruginosa	FpvA	Ferri-pyoverdine
4RDT	Neisseria meningitidis	ZnuD	Zinc ion
6I96	P. aeruginosa	FoxA	Ferroxiamine
6E4V	E. coli	FhuE	Coprogen
6I2J	P. aeruginosa	PfeA	Enterobactin
6FOK	P. aeruginosa	OprC	Copper Ion
6H7F	Acinetobacter baumannii	BauA	Acintobactin
4AIQ	N.meningitidis	FrpB	Ferric Ion
