## Supplemental Table 6 for "The structure of the iron-catecholate transporter Fiu suggests substrate import occurs via a 2-step mechanism"

### Sheet: Sheet1
Primer Name	Sequence (5'-3')	Purpose
Fiu Expr F	CCATCCCATGGGTGCCGAAGGGCAAACTAACGC	Fiu amplication for pET20b protein expression
Fiu Expr R	CCATCCTCGAGTCAGAAATGCATATTGGCTGTGAG	Fiu amplication for pET20b protein expression
ΔFepA F	AGCGTGTTGCAGTTGTGCGTA	FepA KO cassette amplification
ΔFepA R	CCGGGCCATGTTTCGACTG	FepA KO cassette amplification
ΔFhuA F	CAACAGCAACCTGCTCAGCAA	FhuA KO cassette amplification
ΔFhuA R	CAAACGCTTTGCTGCTCCAGC	FhuA KO cassette amplification
ΔFhuE F	CAGCGAAATGGCACCGGCT	FhuE KO cassette amplification
ΔFhuE R	CGCCACACTGCGAGTATAGA	FhuE KO cassette amplification
ΔCirA F	AGGACAAAAATGCATGGCTGGAAT	CirA KO cassette amplification
ΔCirA R	GAAATAAGTTTCCTCCCTTCCTTG	CirA KO cassette amplification
ΔFecA F	TTCCGACGGACTGCCACGG	FecA KO cassette amplification
ΔFecA R	ACCGCTGGGTGAGGTGATAG	FecA KO cassette amplification
Δfiu F	ACAGCGGCGTGGAAAGGGTA	Fiu KO cassette amplification
Δfiu R	GTTCGGTACTGCAACCATCTAC	Fiu KO cassette amplification
Fiu Comp F	GTACGGAATTCATGGAAAACAATCGCAATTTCCCTG	Fiu amplification for pBAD24 complementation
Fiu Comp R	GTACGAAGCTTTCAGAAATGCATATTGGCTGTGAGC	Fiu amplification for pBAD24 complementation
Fiu F105A F	GGCGTGGGTGCGTTTGCTGCGGGTGAGAACGGT	Fiu Mutagenesis F105A
Fiu F105A R	ACCGTTCTCACCCGCAGCAAACGCACCCACGCC	Fiu Mutagenesis F105A
Fiu E108A F	GCGTTTTTTGCGGGTGCGAACGGTAACTCCACCA	Fiu Mutagenesis E108A
Fiu E108A R	TGGTGGAGTTACCGTTCGCACCCGCAAAAAACGC	Fiu Mutagenesis E108A
Fiu N111A F	CGGGTGAGAACGGTGCCTCCACCACTGGCGAC	Fiu Mutagenesis N111A
Fiu N111A R	GTCGCCAGTGGTGGAGGCACCGTTCTCACCCG	Fiu Mutagenesis N111A
Fiu T113W F	CGGGTGAGAACGGTAACTCCTGGACTGGCGACGCCATTTATATG	Fiu Mutagenesis T113W
Fiu T113W R	CATATAAATGGCGTCGCCAGTCCAGGAGTTACCGTTCTCACCCG	Fiu Mutagenesis T113W
Fiu A117W F	GGTAACTCCACCACTGGCGACTGGATTTATATGCGTGGTGCC	Fiu Mutagenesis A117W
Fiu A117W R	GGCACCACGCATATAAATCCAGTCGCCAGTGGTGGAGTTACC	Fiu Mutagenesis A117W
Fiu I118A F	CACCACTGGCGACGCCGCTTATATGCGTGGTGCC	Fiu Mutagenesis Y118A
Fiu I118A R	GGCACCACGCATATAAGCGGCGTCGCCAGTGGTG	Fiu Mutagenesis Y118A
Fiu D124A F	GCCATTTATATGCGTGGTGCCGCTACCTCTAACAGTATTTATA,	Fiu Mutagenesis D124A
Fiu D124A R	TATAAATACTGTTAGAGGTAGCGGCACCACGCATATAAATGGC	Fiu Mutagenesis D124A
Fiu S126W F	ATGCGTGGTGCCGATACCTGGAACAGTATTTATATTGATGGCA	Fiu Mutagenesis S126W
Fiu S126W R	TGCCATCAATATAAATACTGTTCCAGGTATCGGCACCACGCAT	Fiu Mutagenesis S126W
Fiu S139W F	CATTCGCGATATCGGCTGGGTCTCGCGCGACACCT	Fiu Mutagenesis S139W
Fiu S139W R	AGGTGTCGCGCGAGACCCAGCCGATATCGCGAATG	Fiu Mutagenesis S139W
Fiu R142A F	TATCGGCAGCGTCTCGGCCGACACCTTCAATACCGA	Fiu Mutagenesis R142A
Fiu R142A R	TCGGTATTGAAGGTGTCGGCCGAGACGCTGCCGATA	Fiu Mutagenesis R142A
Fiu Y337A F	CGCGCGTAAAGCAGGATGCCCTGATGACGGCGATTATG	Fiu Mutagenesis Y337A
Fiu Y337A R	CATAATCGCCGTCATCAGGGCATCCTGCTTTACGCGCG	Fiu Mutagenesis Y337A
Fiu L368A F	TGGTCACGCACGGCGAATACCGCAGATGTGAGTAATAAAATTC	Fiu Mutagenesis L368A
Fiu L368A R	GAATTTTATTACTCACATCTGCGGTATTCGCCGTGCGTGACCA	Fiu Mutagenesis L368A
