## Supplemental Table 7 for "The structure of the iron-catecholate transporter Fiu suggests substrate import occurs via a 2-step mechanism"

### Sheet: Sheet1
Strain or plasmid	Relevant genotype and description	Reference or source
Escherichia coli BW25113 Wt	F-, DE(araD-araB)567, lacZ4787(del)::rrnB-3, LAM-, rph-1, DE(rhaD-rhaB)568, hsdR514	Dansenko and Wanner, 2006
Escherichia coli BW25113 TBDT ∆1	As Wt + FhuA(del)	This study
Escherichia coli BW25113 TBDT ∆2	As Wt + FhuA(del),FecA(del)	This study
Escherichia coli BW25113 TBDT ∆3	As Wt + FhuA(del),FecA(del),CirA(del)	This study
Escherichia coli BW25113 TBDT ∆4	As Wt + FhuA(del),FecA(del),CirA(del),FepA(del)	This study
Escherichia coli BW25113 TBDT ∆5	As Wt + FhuA(del),FecA(del),CirA(del),FepA(del),FhuE(del)	This study
Escherichia coli BW25113 TBDT ∆6	As Wt + FhuA(del),FecA(del),CirA(del),FepA(del),FhuE(del),Fiu(del)	This study
p20bFiu	pET20b + Fiu -minus signal peptide ligated at NcoI/XhoI sites	This study
pBAD24Fiu	pBAD24 + Fiu ligated at EcoRI/HindIII sites	This study
pBAD24FiuF105A	As pBAD24Fiu with mutation as labelled	This study
pBAD24FiuE108A	As pBAD24Fiu with mutation as labelled	This study
pBAD24FiuN111A	As pBAD24Fiu with mutation as labelled	This study
pBAD24FiuT113A	As pBAD24Fiu with mutation as labelled	This study
pBAD24FiuA117A	As pBAD24Fiu with mutation as labelled	This study
pBAD24FiuI118A	As pBAD24Fiu with mutation as labelled	This study
pBAD24FiuFD124A	As pBAD24Fiu with mutation as labelled	This study
pBAD24FiuS126A	As pBAD24Fiu with mutation as labelled	This study
pBAD24FiuS139A	As pBAD24Fiu with mutation as labelled	This study
pBAD24FiuR142A	As pBAD24Fiu with mutation as labelled	This study
pBAD24FiuY337A	As pBAD24Fiu with mutation as labelled	This study
pBAD24FiuK368A	As pBAD24Fiu with mutation as labelled	This study
